# Assessment of DNA quality for whole genome library preparation

**DOI:** 10.1101/2024.03.20.585961

**Authors:** Linda Jansson, Siri Aili Fagerholm, Emelie Börkén, Arvid Hedén Gynnå, Maja Sidstedt, Christina Forsberg, Ricky Ansell, Johannes Hedman, Andreas Tillmar

## Abstract

In recent years, more sophisticated DNA technologies for genotyping have enabled considerable progress in various fields such as clinical genetics, archaeogenetics and forensic genetics. DNA samples previously rejected as too challenging to analyze due to low amounts of degraded DNA can now provide useful information. To increase the chances of success with the new methodologies, it is crucial to know the fragment size of the template DNA molecules, and whether the DNA in a sample is mostly single or double stranded. With this knowledge, an appropriate library preparation method can be chosen, and the DNA shearing parameters of the protocol can be adjusted to the DNA fragment size in the sample. In this study, we first developed and evaluated a user-friendly fluorometry-based protocol for estimation of DNA strandedness. We also evaluated different capillary electrophoresis methods for estimation of DNA fragmentation levels. Next, we applied the developed methodologies to a broad variety of DNA samples processed with different DNA extraction protocols. Our findings show that both the applied DNA extraction method and the sample type affect the DNA strandedness and fragmentation. The established protocols and the gained knowledge will be applicable for future sequencing-based high-density SNP genotyping in various fields.
