## Supplementary material for "Assessment of DNA quality for whole genome library preparation": S1_File_A-D.xlsx

### Sheet: S1_File_A_Purification
Data from experiment where mock extracts were purified with Amicon Ultra filter tubes
	Non-purified				Purified
DNA extracts	Qubit dsDNA	Qubit ssDNA (after dsDNase)	Ratio ds/ss	%dsDNA	Qubit dsDNA	Qubit ssDNA (after dsDNase)	Ratio ds/ss	%dsDNA
Blood, Chelex 1	1.56	0.84	1.85714	>95	1.77	0.58	3.05172	>95
Blood, Chelex 2	1.79	0.99	1.80808	>95	2.52	1.12	2.25	>95
Blood, Chelex 3	5.35	11.9	0.44958	37.9213	4.39	8.98	0.488864	42.7104
Nasal secretion, Chelex 3	17.7	91.1	0.194292	6.79914	18.5	87	0.212644	9.03639
Blood, Phenol 1	17.4	4.97	3.50101	>95	16.1	6.57	2.45053	>95
Bone, PrepFiler	22.4	20.4	1.09804	>95	22.1	19.1	1.15707	>95
Bone, Phenol 2	56	61.3	0.91354	94.4827	48.6	66.6	0.72973	72.0744
Nasal secretion, QIAamp	48.6	22.3	2.17937	>95	46	17.7	2.59887	>95
Nasal secretion, Chelex 1	5.16	8.26	0.624697	59.2699	4.72	7.11	0.663854	64.0434
Nasal secretion, Chelex 2	1.38	5.09	0.27112	16.1652	1.64	6.4	0.25625	14.3524

### Sheet: S1_File_B_Whole blood to Qubit
Data from experiment where whole blood was added to mock extracts prior to Qubit measurements
1.5 µL fresh blood was added to 25 µL extracts of different DNA concentrations
			Qubit measurements					PowerQuant qPCR
DNA extracts	DNA conc (ng/µL)	Blood added	dsDNA kit	ssDNA kit	ssDNA kit (after dnase)	Ratio dsDNA/ssDNA	% dsDNA	DNA conc (ng/µL)	IPC	DI
Nasal secretion, Chelex 2	10	No	1.5	9.22	6.31	0.237718	12.0932	4.83031	20.63	1.62784
Nasal secretion, Chelex 2	10	Yes	1.64	9.53	5.87	0.279387	17.173	5.81164	20.6032	1.28916
Nasal secretion, Chelex 2	2	No	0.28	1.57	1.21	0.231405	11.3236	1.09035	20.1878	1.56823
Nasal secretion, Chelex 2	2	Yes	0.4	3.1	1.72	0.232558	11.4642	1.36188	20.3558	1.20583
Nasal secretion, Chelex 2	0.5	No	0.067	0.27	0.24	0.279167	17.1462	0.249473	20.1867	1.65603
Nasal secretion, Chelex 2	0.5	Yes	0.58	2.29	1.76	0.329545	23.2879	0.36766	20.7861	1.13039
Nasal secretion, Chelex 3	10	No	0.73	3.72	3.57	0.204482	8.04138	4.40694	20.2362	1.20037
Nasal secretion, Chelex 3	10	Yes	1.09	4.58	4.17	0.261391	14.9792	5.10377	20.5727	1.10921
Nasal secretion, Chelex 3	2	No	0.14	0.45	0.79	0.177215	4.7173	1.09496	20.2547	1.36477
Nasal secretion, Chelex 3	2	Yes	0.6	2.32	6.01	0.0998336	<5	1.35828	20.7019	1.11985
Nasal secretion, Chelex 3	0.5	No	too low	too low	0.16	N/A	N/A	0.290978	20.3356	1.39767
Nasal secretion, Chelex 3	0.5	Yes	0.63	3.19	2.79	0.225806	10.6411	0.530244	20.7895	1.06245
Nasal secretion, QIAamp	10	No	4.38	18	2.68	1.63433	>95	5.36963	20.2126	1.03114
Nasal secretion, QIAamp	10	Yes	4.18	19.5	3.12	1.33974	>95	5.96164	20.4886	1.00787
Nasal secretion, QIAamp	2	No	0.92	3.72	0.46	2	>95	1.08485	20.3189	1.1539
Nasal secretion, QIAamp	2	Yes	1.3	6.65	2.51	0.517928	46.2536	1.35689	20.5279	0.94995
Nasal secretion, QIAamp	0.5	No	0.23	0.77	0.16	1.4375	>95	0.262641	20.2243	1.29997
Nasal secretion, QIAamp	0.5	Yes	0.94	3.1	2.88	0.326389	22.9031	0.563261	20.5469	0.866472
Water (control sample)	0	Yes	0.43	2.65	2.13	0.201878	7.72394	0.0569316	20.4547	0.730253

### Sheet: S1_File_C_Blood volume effects
Data from experiment where the effect of blood volume was investigated
2-20 µL blood and 10 µL saliva was processed with Chelex protocol 2 (200 µL lysis buffer)
	PowerQuant qPCR			Qubit measurements
Sample	DNA conc (ng/µL)	Cq IPC	DI	dsDNA kit	ssDNA kit (after dsDNase)	Ratio	% dsDNA
2 µL blood	0.398874	20.8314	1.21548	0.34	0.14	2.42857	>95
2 µL blood	0.498013	20.7998	1.22962	0.45	0.19	2.36842	>95
2 µL blood	0.518312	20.4277	1.03426	0.36	0.16	2.25	>95
5 µL blood	0.792073	20.5844	0.896087	0.69	0.31	2.22581	>95
5 µL blood	1.45911	20.6016	0.962596	0.66	0.27	2.44444	>95
5 µL blood	1.12188	20.5612	0.930216	1.16	0.65	1.78462	>95
10 µL blood	2.05926	20.5303	1.02616	1.32	0.75	1.76	>95
10 µL blood	2.15541	20.7461	0.997974	1.62	0.82	1.97561	>95
10 µL blood	1.82124	20.7562	0.968406	1.47	0.7	2.1	>95
20 µL blood	1.91708	21.1612	0.777067	1.36	0.7	1.94286	>95
20 µL blood	1.43136	20.9321	0.866596	1.18	0.54	2.18519	>95
20 µL blood	0.452962	21.3215	0.727283	0.39	0.17	2.29412	>95
10 µL saliva	0.597275	20.3565	1.19593	0.42	1.14	0.368421	28.0272
10 µL saliva	0.625333	20.59	1.36678	0.44	1.25	0.352	26.0253
10 µL saliva	0.710768	20.3995	1.09967	0.6	1.33	0.451128	38.11

### Sheet: S1_File_D_Time of collection
Data from experiment where the effect of time between deposition and collection was investigated
Traces of 5 µL fresh blood and 20 µL saliva was deposited on glass plates and were left to dry in room temperature
The traces were collected with cotton swabs at different time points from 1 day to 8 weeks (see Table below)
The samples were stored in -20 °C until extraction with Chelex protocol 2 (200 µL lysis buffer) or QIAamp DNA Blood Mini kit (Qiagen)
Control samples of blood and saliva was added to tubes directly and placed in -20 °C until extraction
		PowerQuant qPCR			Qubit measurements				FragAn
Sample	DNA extraction method	DNA conc (ng/µL)	Cq IPC	DI	dsDNA kit	ssDNA kit (after dsDNase)	Ratio	% dsDNA	GQN 10kb
Blood, to tubes directly (ref)	Chelex 2	0.798813	20.9167	1.58224	0.09	0.55	0.163636	3.04727	0.6
Blood, to tubes directly (ref)	Chelex 2	0.892635	20.9103	1.25838	0.11	0.42	0.261905	15.0262	1.3
Blood, to tubes directly (ref)	Chelex 2	0.936124	20.6652	1.06872	0.16	0.36	0.444444	37.2778	3.7
Blood, to tubes directly (ref)	QIAamp DNA Blood	0.592078	20.3905	0.877387	0.72	0.42	1.71429	>95	8.7
Blood, to tubes directly (ref)	QIAamp DNA Blood	0.871063	20.3381	1.06847	0.84	0.54	1.55556	>95	8.2
Blood, to tubes directly (ref)	QIAamp DNA Blood	0.607065	20.52	1.16558	0.68	0.44	1.54545	>95	7.8
Blood, collected after 1 day	Chelex 2	0.670285	20.7349	1.26092	0.18	0.32	0.5625	51.6688	5
Blood, collected after 1 day	Chelex 2	0.48612	20.7775	1.30827	0.12	0.37	0.324324	22.6351	3.5
Blood, collected after 1 day	Chelex 2	0.632216	20.4472	1.22898	0.09	0.44	0.204545	8.03409	0.4
Blood, collected after 1 day	QIAamp DNA Blood	0.593767	20.2965	1.2543	0.48	0.4	1.2	>95	4.5
Blood, collected after 1 day	QIAamp DNA Blood	0.275045	20.3463	1.11027	0.28	0.21	1.33333	>95	2.2
Blood, collected after 1 day	QIAamp DNA Blood	0.352959	20.2999	1.13405	0.39	0.27	1.44444	>95	4.2
Blood, collected after 3 days	Chelex 2	0.589334	20.5188	1.12344	0.16	0.51	0.313725	21.3431	2.8
Blood, collected after 3 days	Chelex 2	0.60964	20.7108	1.08011	0.35	0.47	0.744681	73.8766	5
Blood, collected after 3 days	Chelex 2	0.585499	20.5935	1.03474	0.29	0.46	0.630435	59.95	3.4
Blood, collected after 3 days	QIAamp DNA Blood	0.321993	20.3978	1.16688	0.39	0.23	1.69565	>95	3.6
Blood, collected after 3 days	QIAamp DNA Blood	0.497898	20.516	1.11621	0.46	0.17	2.70588	>95	4.1
Blood, collected after 3 days	QIAamp DNA Blood	0.483639	20.7084	1.25546	0.41	0.27	1.51852	>95	3.3
Blood, collected after 1 week	Chelex 2	0.80262	20.7264	1.29102	0.37	0.48	0.770833	77.0646	3.3
Blood, collected after 1 week	Chelex 2	0.729435	20.7057	1.02912	0.39	0.49	0.795918	80.1224	2.8
Blood, collected after 1 week	Chelex 2	0.708776	20.4958	0.993349	0.27	0.46	0.586957	54.65	0.3
Blood, collected after 1 week	QIAamp DNA Blood	0.361196	20.2885	1.21421	0.32	0.22	1.45455	>95	4.1
Blood, collected after 1 week	QIAamp DNA Blood	0.546738	20.2824	1.17002	0.5	0.32	1.5625	>95	1.8
Blood, collected after 1 week	QIAamp DNA Blood	0.339292	20.3488	1.19644	0.33	0.23	1.43478	>95	2.3
Blood, collected after 4 weeks	Chelex 2	0.637734	20.7174	1.04687	0.23	0.54	0.425926	35.0204	2.6
Blood, collected after 4 weeks	Chelex 2	0.705957	20.7895	1.08802	0.23	0.56	0.410714	33.1661	3
Blood, collected after 4 weeks	Chelex 2	0.628719	20.8264	1.13328	0.22	0.57	0.385965	30.1491	2.9
Blood, collected after 4 weeks	QIAamp DNA Blood	0.330163	20.3575	1.36502	0.24	0.17	1.41176	>95	2
Blood, collected after 4 weeks	QIAamp DNA Blood	0.271354	20.302	1.25119	0.25	0.15	1.66667	>95	2
Blood, collected after 4 weeks	QIAamp DNA Blood	0.328655	20.2669	1.20826	0.3	0.21	1.42857	>95	2
Blood, collected after 8 weeks	Chelex 2	0.736111	20.6045	1.07719	0.27	0.6	0.45	37.955	3.6
Blood, collected after 8 weeks	Chelex 2	0.690599	20.5451	1.0086	0.31	0.6	0.516667	46.0817	4
Blood, collected after 8 weeks	Chelex 2	0.654391	20.6785	0.998635	0.34	0.57	0.596491	55.8123	5.1
Blood, collected after 8 weeks	QIAamp DNA Blood	0.268786	20.382	1.18004	0.28	0.21	1.33333	>95	1.4
Blood, collected after 8 weeks	QIAamp DNA Blood	0.197862	20.369	1.00982	0.2	0.14	1.42857	>95	2.7
Blood, collected after 8 weeks	QIAamp DNA Blood	0.298517	20.3802	1.02854	0.31	0.23	1.34783	>95	2.6
Saliva, to tubes directly (ref)	Chelex 2	2.30165	20.4843	1.3131	1.21	3.98	0.30402	20.1601	0.8
Saliva, to tubes directly (ref)	Chelex 2	2.53305	20.5326	1.33302	1.26	4.2	0.3	19.67	0.5
Saliva, to tubes directly (ref)	Chelex 2	2.15327	20.4437	1.58912	1.22	3.54	0.344633	25.1107	0.9
Saliva, to tubes directly (ref)	QIAamp DNA Blood	1.50118	20.5922	1.21168	1.81	1.24	1.45968	>95	4.5
Saliva, to tubes directly (ref)	QIAamp DNA Blood	1.86316	20.6236	1.27552	2.22	1.31	1.69466	>95	4.6
Saliva, to tubes directly (ref)	QIAamp DNA Blood	2.02166	20.7712	1.33602	2.31	1.55	1.49032	>95	4.8
Saliva, collected after 1 day	Chelex 2	1.23145	20.3852	2.39685	0.83	3.37	0.246291	13.1228	0.1
Saliva, collected after 1 day	Chelex 2	1.01307	20.6599	3.2872	0.77	3.16	0.243671	12.8035	0
Saliva, collected after 1 day	Chelex 2	1.18151	20.7145	3.04956	1.02	3.13	0.325879	22.8246	0
Saliva, collected after 1 day	QIAamp DNA Blood	0.753747	20.2917	1.81415	0.77	0.52	1.48077	>95	1.2
Saliva, collected after 1 day	QIAamp DNA Blood	1.10355	20.2808	1.62379	1.23	0.87	1.41379	>95	1.5
Saliva, collected after 1 day	QIAamp DNA Blood	1.1962	20.2374	1.65476	1.33	0.88	1.51136	>95	1
Saliva, collected after 1 week	Chelex 2	1.02545	20.4384	2.76577	1.06	3.28	0.323171	22.4945	0.1
Saliva, collected after 1 week	Chelex 2	1.12462	20.409	2.30891	0.79	3.08	0.256494	14.3666	0.1
Saliva, collected after 1 week	Chelex 2	1.19242	20.3226	2.59095	1.02	3.89	0.262211	15.0635	0.1
Saliva, collected after 1 week	QIAamp DNA Blood	0.847743	20.3728	1.4352	1.17	0.8	1.4625	>95	1.4
Saliva, collected after 1 week	QIAamp DNA Blood	0.910277	20.3427	1.36729	1.1	0.65	1.69231	>95	1.1
Saliva, collected after 1 week	QIAamp DNA Blood	0.867876	20.5013	1.45517	1.1	0.67	1.64179	>95	1.3
Saliva, collected after 8 weeks	Chelex 2	1.23746	20.4509	2.42924	0.92	3.56	0.258427	14.6022	0.1
Saliva, collected after 8 weeks	Chelex 2	1.40502	20.6984	2.05976	1.1	3.23	0.340557	24.6139	0.1
Saliva, collected after 8 weeks	Chelex 2	1.62697	20.4599	3.04261	1	3.86	0.259067	14.6803	0.1
Saliva, collected after 8 weeks	QIAamp DNA Blood	1.16387	20.3324	1.7966	1.33	0.75	1.77333	>95	1.6
Saliva, collected after 8 weeks	QIAamp DNA Blood	1.04523	20.2219	1.44709	1.16	0.56	2.07143	>95	1.4
Saliva, collected after 8 weeks	QIAamp DNA Blood	1.03873	20.235	1.53924	1.22	0.63	1.93651	>95	1.3
